# ER reorganization and intracellular retention of CD58 are functionally independent properties of the human cytomegalovirus ER resident glycoprotein UL148

**DOI:** 10.1101/746438

**Authors:** Christopher C. Nguyen, Anthony J. Domma, Hongbo Zhang, Jeremy P. Kamil

## Abstract

The human cytomegalovirus (HCMV) endoplasmic reticulum (ER)-resident glycoprotein UL148 is posited to play roles in immune evasion and regulation of viral cell tropism. UL148 prevents cell surface presentation of the immune cell costimulatory ligand CD58 while promoting maturation and virion incorporation of glycoprotein O, a receptor binding subunit for an envelope glycoprotein complex involved in entry. Meanwhile, UL148 activates the unfolded protein response (UPR) and causes large-scale reorganization of the ER. In an effort to determine whether the seemingly disparate effects of UL148 are related or discrete, we generated charged-cluster-to-alanine (CCTA) mutants of six charged clusters within the UL148 ectodomain, and compared them against wildtype UL148, in the context of recombinant viruses and in ectopic expression, assaying for effects on ER remodeling and CD58 surface presentation. Two mutants, targeting charged clusters spanning residues 79-83 (CC3) and 133-136 (CC4), respectively, retained the potential to impede CD58 presentation, and did so to an extent comparable to wildtype. Of the six mutants, only CC3 retained the capacity to reorganize the ER, showing a partial phenotype. Wildtype UL148 accumulates in a detergent-insoluble form during infection. However, all six CCTA mutants were fully soluble, which may imply a relationship between insolubility and organelle remodeling. Additionally, we found that the chimpanzee cytomegalovirus UL148 homolog suppresses CD58 presentation but fails to reorganize the ER, while the homolog from rhesus cytomegalovirus shows neither activity. Collectively, our findings illustrate varying degrees of functional divergence between homologous primate cytomegalovirus immunevasins and suggest that ER reorganization is unique to HCMV UL148.

**IMPORTANCE:** In myriad examples, viral gene products cause striking effects on cells, such as activation of stress responses. It can be challenging to decipher how such effects contribute to the biological roles of the proteins. The HCMV glycoprotein UL148 retains CD58 within the ER, thereby preventing it from reaching the cell surface where it functions to stimulate cell-mediated antiviral responses. Intriguingly, UL148 also triggers the formation of large, ER-derived membranous structures, and activates the UPR, a set of signaling pathways involved in adaptation to ER stress. We demonstrate that the potential of UL148 to reorganize the ER and to retain CD58 are separable by mutagenesis and possibly, by evolution, since chimpanzee cytomegalovirus UL148 retains CD58 but does not remodel the ER. Our findings imply that ER reorganization contributes to other roles of UL148, such as modulation of alternative viral glycoprotein complexes that govern the virus’ ability to infect different cell types.
