## Supplementary material for "ER reorganization and intracellular retention of CD58 are functionally independent properties of the human cytomegalovirus ER resident glycoprotein UL148": Table 1

### Sheet: Sheet1
Table 1. Synthetic DNAs used in this study.
Name	Sequence (5' to 3')
IsceKan_FWD	TAGGGATAACAGGGTAATCGATTT
IsceKan_REV	GCCAGTGTTACAACCAATTAACC
SP6_FWD	ATTTAGGTGACACTATAG
T7 seq FWD	TAATACGACTCACTATAGGG
TB_Rh159HA_seq_FWD	AGTGTTTATGAGTCGGGCGG
TB_Rh159HA_seq_REV	GTGGCGACGTGGATTTCTTG
Fwd_Ch148_OUPgibs	TTCCTACCCTCGTAAACCGGTGAATTCGCCACCATGCCCCGCTTCTGGTTAATGTGCTT
Rev_Ch148_GFPgibs	﻿AGTAAAAAGCTCCTCCCCCTTGCTCACCATCCGGGGCGACGACATCCAC
Fwd_GFP_Ch148gibs	﻿ATGGTGAGCAAGGGGGAGGAGC
Rev_GFP_allUL148	﻿AACCCGGCGCGGAGGC
CMVcrsnull_Fw	TCAGGTAGTGAACCGTCAG
Ubc_Rv	TGATACTGGGGTTCTAAGGC
Ch148_3pr_Fw	TGGACTTCTCCGTCTATCG
pSP72_148_RRPFTE_FWD	TCGGGTGTGGCCGCTCCTTTCACTGCGCTAGGCTGGGC
pSP72_148_RRPFTE_REV	GCCCAGCCTAGCGCAGTGAAAGGAGCGGCCACACCCGA
pSP72_148_RDWD_FWD	TGGGCTGCGTGTGCAGCTTGGGCGAGTATGCATTG
pSP72_148_RDWD_REV	CAATGCATACTCGCCCAAGCTGCACACGCAGCCCA
pSP72_148_DSVRR_FWD	GAGCAGATGACCGCCAGCGTAGCTGCTTACAGCACAGTG
pSP72_148_DSVRR_REV	CACTGTGCTGTAAGCAGCTACGCTGGCGGTCATCTGCTC
pSP72_148_DGER_FWD	TACGTGGTCAACGCGGGAGCTGCGCCGCAGCAGT
pSP72_148_DGER_REV	ACTGCTGCGGCGCAGCTCCCGCGTTGACCACGTA
pSP72_148_EFDTPD_FWD	CGCCTGGCAGTGGCGTTCGCTACTCCGGCGCTAGCTCTGGCG
pSP72_148_EFDTPD_REV	CGCCAGAGCTAGCGCCGGAGTAGCGAACGCCACTGCCAGGCG
pSP72_148_EILKPRGVRHR_FWD	GCCTTACAGGTGGCTATACTCGCACCAGCCGGGGTCGCCCACGCGGCTATTATCCAC
pSP72_148_EILKPRGVRHR_REV	GTGGATAATAGCCGCGTGGGCGACCCCGGCTGGTGCGAGTATAGCCACCTGTAAGGC
TB_148RRPFTE_Fw	AGGCGACCCCCTGGTCTTCAAGCACACTTTTTCGGGTGTGGCCGCTCCTTTCACTGCGCTAGGCTGGGCTAGGGATAACAGGGTAATCGATTT
TB_148RDWD_Fw	TGTGCGTCGACCCTTCACCGAGCTAGGCTGGGCTGCGTGTGCAGCTTGGGCGAGTATGCATTGCACTAGGGATAACAGGGTAATCGATTT
TB_148DSVRR_Fw	TGCACGCCCTTCTGGTCTACCGATCCGGAGCAGATGACCGCCAGCGTAGCTGCTTACAGCACAGTGATAGGGATAACAGGGTAATCGATTT
TB_148DGER_Fw	GTGGAAAATGTTGGCCTCTACGTGGCCTACGTGGTCAACGCGGGAGCTGCGCCACAGCAGTTTTTTTAGGGATAACAGGGTAATCGATTT
TB_148EFDTPD_Fw	CGGATCGTGGAACCGTTAGAATCAGGTCGCCTGGCAGTGGCGTTCGCTACTCCGGCGCTAGCTCTGGCGTAGGGATAACAGGGTAATCGATTT
TB_148EILK_Fw	AGTCAGACCCACTACCTGGAGGAGATGGCCTTACAGGTGGCTATACTCGCACCAGCCGGGGTCGCCCACGCGGCTATAGGGATAACAGGGTAATCGATTT
TB_148RRPFTE_Rv	ATGCATACTGTCCCAGTCGCGACACGCAGCCCAGCCTAGCGCAGTGAAAGGAGCGGCCACACCCGAAAGCCAGTGTTACAACCAATTAACC
TB_148RDWD_Rv	GCTCCGGATCGGTAGACCAGAAGGGCGTGCAATGCATACTCGCCCAAGCTGCACACGCAGCCCAGCGCCAGTGTTACAACCAATTAACC
TB_148DSVRR_Rv	CTGAAGCGTCACTTCCTTGCCGGGGCTCACTGTGCTGTAAGCAGCTACGCTGGCGGTCATCTGCTCGCCAGTGTTACAACCAATTAACC
TB_148DGER_Rv	AGCGTACCACGTCTACCTGCGGTGTAAAAAACTGCTGTGGCGCAGCTCCCGCGTTGACCACGTAGGCCAGTGTTACAACCAATTAACC
TB_148EFDTPD_Rv	CCACGAAGAGGCTGCTTACTAAATCGGGCGCCAGAGCTAGCGCCGGAGTAGCGAACGCCACTGCCAGGGCCAGTGTTACAACCAATTAACC
TB_148EILK_Rv	GGCCAACGCCCGGCTGTAGCTTCGGATGGTGGATAATAGCCGCGTGGGCGACCCCGGCTGGTGCGAGTATAGCCACGCCAGTGTTACAACCAATTAACC
UL148_reclone_FWD	CTTTGGATCCACCATGTTGCGCTTGCTGTTCACGCTCGTCC
UL148_reclone_REV	GTTTGAATTCACTAGGCGTAGTCTGGGACGTCGTATGGGTACCGACGCCGCGACACCAGGTAGGTTATC
TB_UL74_Cterm_seq_FWD	ACACGCACGTACTGATTCGT
TB_UL74_Cterm_seq_REV	CCCAACGTGATGAGACCACA
ChCMV_UL148_FRAG	CGTTTAAACTTAAGCTTGGTACCGAGCTCGGATCCACCATGCCCCGCTTCTGGtTAATGTGCTTCCTGTTGACTTCCCTCAGCGAGCATGTCTTTAGGGCGCAtGGtAGCCAGCTCCTCAACTAtGTACAGGTtCGACTACTGAGCGGTCGCGGCGGCCCGCTAGTCTTCGCGCACACCTTtTCCTCCGTACCCTGGTCCTTCACCGAGCTGGGATGGGCtGTCTGtGCCGACTGGGACAGCATGAAATGCACACCTTTCTGGACCAGCAACCTGACATCTTCCTGGTCACCTCCGTCGGACACGGTCTGGCGCTACAGGCTGTCCGATCCGGGCGCGACAATCACGCTGCAGCTACAGAACCAGACGGCaCCCTGGCCCGCGGGtGGCCTGAGCTTCT…
